# Characterisation of the transcriptome and proteome of SARS-CoV-2 using direct RNA sequencing and tandem mass spectrometry reveals evidence for a cell passage induced in-frame deletion in the spike glycoprotein that removes the furin-like cleavage site

**DOI:** 10.1101/2020.03.22.002204

**Authors:** Andrew D. Davidson, Maia Kavanagh Williamson, Sebastian Lewis, Deborah Shoemark, Miles W. Carroll, Kate Heesom, Maria Zambon, Joanna Ellis, Phillip A. Lewis, Julian A. Hiscox, David A. Matthews

## Abstract

Direct RNA sequencing using an Oxford Nanopore MinION characterised the transcriptome of SARS-CoV-2 grown in Vero E6 cells. This cell line is being widely used to propagate the novel coronavirus. The viral transcriptome was analysed using a recently developed ORF-centric pipeline. This revealed the pattern of viral transcripts, (i.e. subgenomic mRNAs), generally fitted the predicted replication and transcription model for coronaviruses. A 24 nt in-frame deletion was detected in subgenomic mRNAs encoding the spike (S) glycoprotein. This feature was identified in over half of the mapped transcripts and was predicted to remove a proposed furin cleavage site from the S glycoprotein. This motif directs cleavage of the S glycoprotein into functional subunits during virus entry or exit. Cleavage of the S glycoprotein can be a barrier to zoonotic coronavirus transmission and affect viral pathogenicity. Allied to this transcriptome analysis, tandem mass spectrometry was used to identify over 500 viral peptides and 44 phosphopeptides, covering almost all of the proteins predicted to be encoded by the SARS-CoV-2 genome, including peptides unique to the deleted variant of the S glycoprotein. Detection of an apparently viable deletion in the furin cleavage site of the S glycoprotein reinforces the point that this and other regions of SARS-CoV-2 proteins may readily mutate. This is of clear significance given the interest in the S glycoprotein as a potential vaccine target and the observation that the furin cleavage site likely contributes strongly to the pathogenesis and zoonosis of this virus. The viral genome sequence should be carefully monitored during the growth of viral stocks for research, animal challenge models and, potentially, in clinical samples. Such variations may result in different levels of virulence, morbidity and mortality.
