## Supplementary dataset 8 for "Characterisation of the transcriptome and proteome of SARS-CoV-2 using direct RNA sequencing and tandem mass spectrometry reveals evidence for a cell passage induced in-frame deletion in the spike glycoprotein that removes the furin-like cleavage site"

BetaCoV/England/02/2020|EPI_ISL_407073	+	14		15	TRS_TSS
BetaCoV/England/02/2020|EPI_ISL_407073	+	265		13485	ORF_1a
BetaCoV/England/02/2020|EPI_ISL_407073	+	21561		25385	S_glycoprotein
BetaCoV/England/02/2020|EPI_ISL_407073	+	21561	23598 23622	25385	S_glycoprotein_del_furin
BetaCoV/England/02/2020|EPI_ISL_407073	+	25392		26223	ORF_3a
BetaCoV/England/02/2020|EPI_ISL_407073	+	25764		26223	ORF_3b
BetaCoV/England/02/2020|EPI_ISL_407073	+	26244		26474	E
BetaCoV/England/02/2020|EPI_ISL_407073	+	26521		27193	M
BetaCoV/England/02/2020|EPI_ISL_407073	+	27201		27388	ORF_6
BetaCoV/England/02/2020|EPI_ISL_407073	+	27393		27760	ORF_7a
BetaCoV/England/02/2020|EPI_ISL_407073	+	27755		27888	ORF_7b
BetaCoV/England/02/2020|EPI_ISL_407073	+	27893		28260	ORF_8
BetaCoV/England/02/2020|EPI_ISL_407073	+	28273		29534	N
BetaCoV/England/02/2020|EPI_ISL_407073	+	28283		28579	ORF_9a
BetaCoV/England/02/2020|EPI_ISL_407073	+	28733		28957	ORF_9b
BetaCoV/England/02/2020|EPI_ISL_407073	+	29557		29675	ORF_10
