## Supplementary dataset 6 for "Characterisation of the transcriptome and proteome of SARS-CoV-2 using direct RNA sequencing and tandem mass spectrometry reveals evidence for a cell passage induced in-frame deletion in the spike glycoprotein that removes the furin-like cleavage site"

### Sheet: PSMs
Confidence	Annotated Sequence	Sars2 v2	Master Protein Accessions	Protein Accessions	Charge	m/z [Da]	MH+ [Da]	Spectrum File	XCorr	Area	Apex RT [min]
High	[Y].QTQTIASQSIIAY.[T]	TRUE	mRNA#73425_1_copies:polyA_is_-1 coordinates are BetaCoV/England/02/2020	mRNA#45295_1_copies:polyA_is_-1 coordinates are BetaCoV/England/02/2020; mRNA#29484_1_copies:polyA_is_-1 coordinates are BetaCoV/England/02/2020; mRNA#62465_1_copies:polyA_is_-1 coordinates are BetaCoV/England/02/2020; mRNA#24259_1_copies:polyA_is_-1 coordinates are BetaCoV/England/02/2020; mRNA#43634_1_copies:polyA_is_-1 coordinates are BetaCoV/England/02/2020; mRNA#19354_1_copies:polyA_is_-1 co…	2	712.375	1423.74	100320_Total_17+18_ChymoTargeted.raw	3.18	522583332	90.66
High	[Y].QTQTIASQSIIAY.[T]	TRUE	mRNA#73425_1_copies:polyA_is_-1 coordinates are BetaCoV/England/02/2020	mRNA#45295_1_copies:polyA_is_-1 coordinates are BetaCoV/England/02/2020; mRNA#29484_1_copies:polyA_is_-1 coordinates are BetaCoV/England/02/2020; mRNA#62465_1_copies:polyA_is_-1 coordinates are BetaCoV/England/02/2020; mRNA#24259_1_copies:polyA_is_-1 coordinates are BetaCoV/England/02/2020; mRNA#43634_1_copies:polyA_is_-1 coordinates are BetaCoV/England/02/2020; mRNA#19354_1_copies:polyA_is_-1 co…	2	712.375	1423.74	100320_Total_17+18_ChymoTargeted.raw	3.75	522583332	90.66
High	[Y].QTQTIASQSIIAY.[T]	TRUE	mRNA#73425_1_copies:polyA_is_-1 coordinates are BetaCoV/England/02/2020	mRNA#45295_1_copies:polyA_is_-1 coordinates are BetaCoV/England/02/2020; mRNA#29484_1_copies:polyA_is_-1 coordinates are BetaCoV/England/02/2020; mRNA#62465_1_copies:polyA_is_-1 coordinates are BetaCoV/England/02/2020; mRNA#24259_1_copies:polyA_is_-1 coordinates are BetaCoV/England/02/2020; mRNA#43634_1_copies:polyA_is_-1 coordinates are BetaCoV/England/02/2020; mRNA#19354_1_copies:polyA_is_-1 co…	2	712.375	1423.74	100320_Total_17+18_ChymoTargeted.raw	3.14	522583332	90.66
High	[Y].QTQTIASQSIIAY.[T]	TRUE	mRNA#73425_1_copies:polyA_is_-1 coordinates are BetaCoV/England/02/2020	mRNA#45295_1_copies:polyA_is_-1 coordinates are BetaCoV/England/02/2020; mRNA#29484_1_copies:polyA_is_-1 coordinates are BetaCoV/England/02/2020; mRNA#62465_1_copies:polyA_is_-1 coordinates are BetaCoV/England/02/2020; mRNA#24259_1_copies:polyA_is_-1 coordinates are BetaCoV/England/02/2020; mRNA#43634_1_copies:polyA_is_-1 coordinates are BetaCoV/England/02/2020; mRNA#19354_1_copies:polyA_is_-1 co…	2	712.375	1423.74	100320_Total_17+18_ChymoTargeted.raw	3.56	522583332	90.66
High	[Y].QTQTIASQSIIAY.[T]	TRUE	mRNA#73425_1_copies:polyA_is_-1 coordinates are BetaCoV/England/02/2020	mRNA#45295_1_copies:polyA_is_-1 coordinates are BetaCoV/England/02/2020; mRNA#29484_1_copies:polyA_is_-1 coordinates are BetaCoV/England/02/2020; mRNA#62465_1_copies:polyA_is_-1 coordinates are BetaCoV/England/02/2020; mRNA#24259_1_copies:polyA_is_-1 coordinates are BetaCoV/England/02/2020; mRNA#43634_1_copies:polyA_is_-1 coordinates are BetaCoV/England/02/2020; mRNA#19354_1_copies:polyA_is_-1 co…	2	712.375	1423.74	100320_Total_17+18_ChymoTargeted.raw	3.33	522583332	90.66
High	[Y].QTQTIASQSIIAY.[T]	TRUE	mRNA#73425_1_copies:polyA_is_-1 coordinates are BetaCoV/England/02/2020	mRNA#45295_1_copies:polyA_is_-1 coordinates are BetaCoV/England/02/2020; mRNA#29484_1_copies:polyA_is_-1 coordinates are BetaCoV/England/02/2020; mRNA#62465_1_copies:polyA_is_-1 coordinates are BetaCoV/England/02/2020; mRNA#24259_1_copies:polyA_is_-1 coordinates are BetaCoV/England/02/2020; mRNA#43634_1_copies:polyA_is_-1 coordinates are BetaCoV/England/02/2020; mRNA#19354_1_copies:polyA_is_-1 co…	2	712.375	1423.74	100320_Total_17+18_ChymoTargeted.raw	2.65	522583332	90.66
High	[Y].QTQTIASQSIIAY.[T]	TRUE	mRNA#73425_1_copies:polyA_is_-1 coordinates are BetaCoV/England/02/2020	mRNA#45295_1_copies:polyA_is_-1 coordinates are BetaCoV/England/02/2020; mRNA#29484_1_copies:polyA_is_-1 coordinates are BetaCoV/England/02/2020; mRNA#62465_1_copies:polyA_is_-1 coordinates are BetaCoV/England/02/2020; mRNA#24259_1_copies:polyA_is_-1 coordinates are BetaCoV/England/02/2020; mRNA#43634_1_copies:polyA_is_-1 coordinates are BetaCoV/England/02/2020; mRNA#19354_1_copies:polyA_is_-1 co…	2	712.376	1423.74	100320_Total_17+18_ChymoTargeted.raw	3.62	522583332	90.66
High	[Y].QTQTIASQSIIAY.[T]	TRUE	mRNA#73425_1_copies:polyA_is_-1 coordinates are BetaCoV/England/02/2020	mRNA#45295_1_copies:polyA_is_-1 coordinates are BetaCoV/England/02/2020; mRNA#29484_1_copies:polyA_is_-1 coordinates are BetaCoV/England/02/2020; mRNA#62465_1_copies:polyA_is_-1 coordinates are BetaCoV/England/02/2020; mRNA#24259_1_copies:polyA_is_-1 coordinates are BetaCoV/England/02/2020; mRNA#43634_1_copies:polyA_is_-1 coordinates are BetaCoV/England/02/2020; mRNA#19354_1_copies:polyA_is_-1 co…	2	712.375	1423.74	100320_Total_17+18_ChymoTargeted.raw	2.91	522583332	90.66
High	[Y].QTQTIASQSIIAY.[T]	TRUE	mRNA#73425_1_copies:polyA_is_-1 coordinates are BetaCoV/England/02/2020	mRNA#45295_1_copies:polyA_is_-1 coordinates are BetaCoV/England/02/2020; mRNA#29484_1_copies:polyA_is_-1 coordinates are BetaCoV/England/02/2020; mRNA#62465_1_copies:polyA_is_-1 coordinates are BetaCoV/England/02/2020; mRNA#24259_1_copies:polyA_is_-1 coordinates are BetaCoV/England/02/2020; mRNA#43634_1_copies:polyA_is_-1 coordinates are BetaCoV/England/02/2020; mRNA#19354_1_copies:polyA_is_-1 co…	2	712.375	1423.74	100320_Total_19+20_ChymoTargeted.raw	3.47	1.08246e+08	90.49
