## Supplementary dataset 1 for "Characterisation of the transcriptome and proteome of SARS-CoV-2 using direct RNA sequencing and tandem mass spectrometry reveals evidence for a cell passage induced in-frame deletion in the spike glycoprotein that removes the furin-like cleavage site"

### Sheet: tss_sars2_vero_first_look_ENGLA
Feature	Count	Percent of total	Average poly A length of the dominant transcript	Command line is tss_sars2_vero_first_look_ENGLAND_pA_V2 10 SARS2_features_england_2_2020_V2.txt SARS2_England_2_2020.fasta sars2_vero_first_look_ENGLAND_pA_V2_ssc.TSS_start_sad_polyA_count_list.txt
Total of all features	72172
N	27882	38.6327	55
none from list	10453	14.4834	58
M	10367	14.3642	55
ORF_7a	5162	7.1523	60
ORF_7b	4786	6.6313	61
ORF_3a	3449	4.7788	56
ORF_6	2649	3.6703	56
ORF_9a_2nd_M	1699	2.354	56
ORF_8	1447	2.0049	57
Possible 5' extension of ORF_3b	1274	1.7652	59
E	930	1.2885	56
ORF_9a	530	0.7343	56
Possible 3' truncation of N	220	0.3048	60
ORF_7b_2nd_M	133	0.1842	72
Possible 5' truncation of ORF_7b	130	0.1801	61
Possible 5' truncation of N	113	0.1565	77
Possible 3' truncation of M	106	0.1468	57
S_glycoprotein_del_furin	86	0.1191	55
Possible 5' truncation of ORF_9a	82	0.1136	60
Possible 5' extension of ORF_9b	77	0.1066	44
ORF_7a_2nd_M	46	0.0637	56
Possible 5' extension of S_glycoprotein_del_furin	42	0.0581	53
Possible 5' extension of S_glycoprotein	39	0.054	47
Possible 5' extension of ORF_7b	33	0.0457	36
S_glycoprotein	33	0.0457	54
Possible 3' extension of M	32	0.0443	85
Possible 3' truncation of ORF_6	32	0.0443	46
Possible 5' truncation of M	32	0.0443	48
E_2nd_M	32	0.0443	46
Possible 5' truncation of ORF_6	27	0.0374	62
ORF_3b_2nd_M	27	0.0374	56
Possible 3' truncation of ORF_3a	24	0.0332	47
ORF_6_2nd_M	23	0.0318	55
Possible 5' truncation of ORF_10	16	0.0221	65
Possible 3' extension of ORF_6	15	0.0207	56
ORF_8_2nd_M	14	0.0193	64
Possible 3' truncation of ORF_7a	14	0.0193	56
N_2nd_M	14	0.0193	57
M_2nd_M	12	0.0166	57
Possible 3' truncation of S_glycoprotein_del_furin	11	0.0152	65
Possible 3' extension of N	10	0.0138	49
ORF_10_2nd_M	10	0.0138	56
Possible 5' truncation of ORF_3a	10	0.0138	65
Possible 3' truncation of S_glycoprotein	7	0.0096	33
ORF_3b	6	0.0083	43
ORF_9b	6	0.0083	56
Possible 5' extension of ORF_10	4	0.0055	68
Possible 3' extension of ORF_7a	3	0.0041	70
ORF_9b_2nd_M	3	0.0041	55
Possible 5' extension of N	3	0.0041	23
Possible 5' truncation of S_glycoprotein_del_furin	3	0.0041	77
ORF_10	2	0.0027	51
Possible 3' truncation of ORF_7b	2	0.0027	86
Possible 5' extension of M	2	0.0027	97
Possible 5' truncation of ORF_3b	1	0.0013	56
Possible 5' extension of ORF_8	1	0.0013	64
ORF_1a_2nd_M	1	0.0013	61
Possible 3' truncation of ORF_9a	1	0.0013	83
Possible 3' truncation of ORF_8	1	0.0013	51
Possible 3' truncation of E	1	0.0013	33
Possible 5' extension of ORF_7a	1	0.0013	79
Possible 3' extension of ORF_9a	1	0.0013	28
TRS_TSS	Not found
ORF_1a	Not found
